# Enhanced genome annotation strategy provides novel insights on the phylogeny of *Flaviviridae*

**DOI:** 10.1101/674333

**Authors:** Adriano de Bernardi Schneider, Denis Jacob Machado, Daniel Janies

**Affiliations:** AntiViral Research Center, Department of Medicine, University of California San Diego, San Diego, California, USA; Department of Bioinformatics and Genomics, College of Computing and Informatics, University of North Carolina at Charlotte, Charlotte, North Carolina, USA

## Abstract

The ongoing and severe public health threat of viruses of the family *Flaviviridae*, including dengue, hepatitis C, West Nile, yellow fever, and zika, demand a greater understanding of how these viruses evolve, emerge and spread in order to respond. Central to this understanding is an updated phylogeny of the entire family. Unfortunately, most cladograms of *Flaviviridae* focus on specific lineages, ignore outgroups, and rely on midpoint rooting, hampering their ability to test ingroup monophyly and estimate ingroup relationships. This problem is partly due to the lack of fully annotated genomes of *Flaviviridae*, which has genera with slightly different gene content, hindering genome analysis without partitioning. To tackle these problems, we developed an annotation pipeline for *Flaviviridae* that uses a combination of *ab initio* and homology-based strategies. The pipeline recovered 100% of the genes in reference genomes and annotated over 97% of the expected genes in the remaining non curated sequences. We further demonstrate that the combined analysis of genomes of all genera of *Flaviviridae* (*Flavivirus, Hepacivirus, Pegivirus*, and *Pestivirus*), as made possible by our annotation strategy, enhances the phylogenetic analyses of these viruses for all optimality criteria that we tested (parsimony, maximum likelihood, and posterior probability). The final tree sheds light on the phylogenetic relationship of viruses that are divergent from most *Flaviviridae* and should be reclassified, especially the soybean cyst nematode virus 5 (SbCNV-5) and the Tamana bat virus. We also corroborate the close phylogenetic relationship of dengue and zika viruses with an unprecedented degree of support.
