## Supplementary Table S1 for "Enhanced genome annotation strategy provides novel insights on the phylogeny of *Flaviviridae*"

ID	Terminal's name	Genus	Comment
AF311056	Flavivirus_Tick-borne_encephalitis_virus_group_Deer_tick_virus_AF311056	Flavivirus	GenBank sequence (see GenBank.gb)
AY632538	Flavivirus_Iguape_virus_AY632538	Flavivirus	GenBank sequence (see GenBank.gb)
AY632542	Flavivirus_Rocio_virus_AY632542	Flavivirus	GenBank sequence (see GenBank.gb)
AY898809	Flavivirus_Alfuy_virus_AY898809	Flavivirus	GenBank sequence (see GenBank.gb)
DQ235144	Flavivirus_Seaborne_tick-borne_virus_group_Meaban_virus_DQ235144	Flavivirus	GenBank sequence (see GenBank.gb)
DQ235145	Flavivirus_Gadgets_Gully_virus_DQ235145	Flavivirus	GenBank sequence (see GenBank.gb)
DQ235146	Flavivirus_Kadam_virus_DQ235146	Flavivirus	GenBank sequence (see GenBank.gb)
DQ235149	Flavivirus_Tick-borne_encephalitis_virus_group_Royal_Farm_virus_DQ235149	Flavivirus	GenBank sequence (see GenBank.gb)
DQ235150	Flavivirus_Seaborne_tick-borne_virus_group_Saumarez_Reef_virus_DQ235150	Flavivirus	GenBank sequence (see GenBank.gb)
DQ235151	Flavivirus_Tick-borne_encephalitis_virus_group_Turkish_sheep_encephalitis_virus_DQ235151	Flavivirus	GenBank sequence (see GenBank.gb)
DQ235152	Flavivirus_Spanish_sheep_encephalitis_virus_DQ235152	Flavivirus	GenBank sequence (see GenBank.gb)
DQ235153	Flavivirus_Greek_goat_encephalitis_virus_DQ235153	Flavivirus	GenBank sequence (see GenBank.gb)
DQ859056	Flavivirus_Yellow_fever_virus_group_Banzi_virus_DQ859056	Flavivirus	GenBank sequence (see GenBank.gb)
DQ859057	Flavivirus_Yellow_fever_virus_group_Bouboui_virus_DQ859057	Flavivirus	GenBank sequence (see GenBank.gb)
DQ859062	Flavivirus_Rio_Bravo_virus_group_Saboya_virus_DQ859062	Flavivirus	GenBank sequence (see GenBank.gb)
DQ859065	Flavivirus_Yellow_fever_virus_group_Uganda_S_virus_DQ859065	Flavivirus	GenBank sequence (see GenBank.gb)
DQ859066	Flavivirus_Jugra_virus_DQ859066	Flavivirus	GenBank sequence (see GenBank.gb)
DQ859067	Flavivirus_Rio_Bravo_virus_group_Potiskum_virus_DQ859067	Flavivirus	GenBank sequence (see GenBank.gb)
EU078325	Flavivirus_Barkedji_virus_EU078325	Flavivirus	GenBank sequence (see GenBank.gb)
EU082199	Flavivirus_Yaounde_virus_EU082199	Flavivirus	GenBank sequence (see GenBank.gb)
EU082200	Flavivirus_Japanese_encephalitis_virus_group_Koutango_virus_EU082200	Flavivirus	GenBank sequence (see GenBank.gb)
EU159426	Flavivirus_Nounane_virus_EU159426	Flavivirus	GenBank sequence (see GenBank.gb)
HE574573	Flavivirus_Culex_theileri_flavivirus_RP-2011_HE574573	Flavivirus	GenBank sequence (see GenBank.gb)
JF312912	Flavivirus_Ntaya_virus_group_Baiyangdian_virus_JF312912	Flavivirus	GenBank sequence (see GenBank.gb)
JF416958	Flavivirus_Tick-borne_encephalitis_virus_group_Kyasanur_forest_disease_virus_JF416958	Flavivirus	GenBank sequence (see GenBank.gb)
JQ920420	Flavivirus_Ntaya_virus_group_Duck_egg-drop_syndrome_virus_JQ920420	Flavivirus	GenBank sequence (see GenBank.gb)
JX477686	Flavivirus_Ntaya_virus_group_Sitiawan_virus_JX477686	Flavivirus	GenBank sequence (see GenBank.gb)
KC505248	Flavivirus_Palm_Creek_virus_KC505248	Flavivirus	GenBank sequence (see GenBank.gb)
KC788512	Flavivirus_Kokobera_virus_group_New_Mapoon_virus_KC788512	Flavivirus	GenBank sequence (see GenBank.gb)
KF917535	Flavivirus_Aroa_virus_KF917535	Flavivirus	GenBank sequence (see GenBank.gb)
KF917537	Flavivirus_Ntaya_virus_group_Israel_turkey_meningoencephalomyelitis_virus_KF917537	Flavivirus	GenBank sequence (see GenBank.gb)
KF917538	Flavivirus_Naranjal_virus_KF917538	Flavivirus	GenBank sequence (see GenBank.gb)
KF917540	Flavivirus_Kokobera_virus_group_Stratford_virus_KF917540	Flavivirus	GenBank sequence (see GenBank.gb)
KJ469370	Flavivirus_Batu_Cave_virus_KJ469370	Flavivirus	GenBank sequence (see GenBank.gb)
KJ469372	Flavivirus_Tick-borne_encephalitis_virus_group_Phnom_Penh_bat_virus_KJ469372	Flavivirus	GenBank sequence (see GenBank.gb)
KM225264	Flavivirus_Kokobera_virus_group_Bainyik_virus_KM225264	Flavivirus	GenBank sequence (see GenBank.gb)
KM225265	Flavivirus_Kokobera_virus_group_Torres_virus_KM225265	Flavivirus	GenBank sequence (see GenBank.gb)
KT224355	Flavivirus_Tick-borne_encephalitis_virus_group_Negishi_virus_KT224355	Flavivirus	GenBank sequence (see GenBank.gb)
KU201526	Flavivirus_Xishuangbanna_aedes_flavivirus_KU201526	Flavivirus	GenBank sequence (see GenBank.gb)
KU885457	Flavivirus_Tick-borne_encephalitis_virus_group_Tick-borne_encephalitis_virus_KU885457	Flavivirus	GenBank sequence (see GenBank.gb)
KX394403	Flavivirus_Japanese_encephalitis_virus_group_Kunjin_virus_KX394403	Flavivirus	GenBank sequence (see GenBank.gb)
NC_000943	Flavivirus_Japanese_encephalitis_virus_group_Murray_Valley_encephalitis_virus_NC_000943	Flavivirus	RefSeq sequence (see RefSeq.gb)
NC_001437	Flavivirus_Japanese_encephalitis_virus_group_Japanese_encephalitis_virus_NC_001437	Flavivirus	RefSeq sequence (see RefSeq.gb)
NC_001461	Pestivirus_Bovine_viral_diarrhea_virus_1_NC_001461	Pestivirus	RefSeq sequence (see RefSeq.gb)
NC_001474	Flavivirus_Dengue_virus_2_NC_001474	Flavivirus	RefSeq sequence (see RefSeq.gb)
NC_001475	Flavivirus_Dengue_virus_3_NC_001475	Flavivirus	RefSeq sequence (see RefSeq.gb)
NC_001477	Flavivirus_Dengue_virus_1_NC_001477	Flavivirus	RefSeq sequence (see RefSeq.gb)
NC_001563	Flavivirus_Japanese_encephalitis_virus_group_West_Nile_virus_NC_001563	Flavivirus	RefSeq sequence (see RefSeq.gb)
NC_001564	Flavivirus_Cell_fusing_agent_virus_NC_001564	Flavivirus	RefSeq sequence (see RefSeq.gb)
NC_001672	Flavivirus_Tick-borne_encephalitis_virus_group_Tick-borne_encephalitis_virus_NC_001672	Flavivirus	RefSeq sequence (see RefSeq.gb)
NC_001809	Flavivirus_Tick-borne_encephalitis_virus_group_Louping_ill_virus_NC_001809	Flavivirus	RefSeq sequence (see RefSeq.gb)
NC_002031	Flavivirus_Yellow_fever_virus_group_Yellow_fever_virus_NC_002031	Flavivirus	RefSeq sequence (see RefSeq.gb)
NC_002032	Pestivirus_Bovine_viral_diarrhea_virus_2_NC_002032	Pestivirus	Provisional RefSeq sequence (see RefSeq.gb) removed from RefSeq, see AF002227
NC_002640	Flavivirus_Dengue_virus_4_NC_002640	Flavivirus	RefSeq sequence (see RefSeq.gb)
NC_002657	Pestivirus_Classical_swine_fever_virus_NC_002657	Pestivirus	RefSeq sequence (see RefSeq.gb)
NC_003635	Flavivirus_Modoc_virus_group_Modoc_virus_NC_003635	Flavivirus	RefSeq sequence (see RefSeq.gb)
NC_003675	Flavivirus_Rio_Bravo_virus_group_Rio_Bravo_virus_NC_003675	Flavivirus	RefSeq sequence (see RefSeq.gb)
NC_003676	Flavivirus_Rio_Bravo_virus_group_Apoi_virus_NC_003676	Flavivirus	RefSeq sequence (see RefSeq.gb)
NC_003679	Pestivirus_Border_disease_virus_NC_003679	Pestivirus	RefSeq sequence (see RefSeq.gb)
NC_003687	Flavivirus_Tick-borne_encephalitis_virus_group_Powassan_virus_NC_003687	Flavivirus	RefSeq sequence (see RefSeq.gb)
NC_003690	Flavivirus_Tick-borne_encephalitis_virus_group_Langat_virus_NC_003690	Flavivirus	RefSeq sequence (see RefSeq.gb)
NC_003996	Flavivirus_Tamana_bat_virus_NC_003996	Flavivirus	RefSeq sequence (see RefSeq.gb)
NC_004102	Hepacivirus_Hepatitis_C_virus_NC_004102	Hepacivirus	RefSeq sequence (see RefSeq.gb)
NC_004119	Flavivirus_Montana_myotis_leukoencephalitis_virus_NC_004119	Flavivirus	RefSeq sequence (see RefSeq.gb)
NC_004355	Flavivirus_Tick-borne_encephalitis_virus_group_Alkhumra_hemorrhagic_fever_virus_NC_004355	Flavivirus	Provisional RefSeq sequence (see RefSeq.gb) removed from RefSeq, see AF331718
NC_005039	Flavivirus_Ntaya_virus_group_Yokose_virus_NC_005039	Flavivirus	RefSeq sequence (see RefSeq.gb)
NC_005062	Flavivirus_Tick-borne_encephalitis_virus_group_Omsk_hemorrhagic_fever_virus_NC_005062	Flavivirus	RefSeq sequence (see RefSeq.gb)
NC_005064	Flavivirus_Kamiti_River_virus_NC_005064	Flavivirus	RefSeq sequence (see RefSeq.gb)
NC_006551	Flavivirus_Japanese_encephalitis_virus_group_Usutu_virus_NC_006551	Flavivirus	RefSeq sequence (see RefSeq.gb)
NC_006947	Flavivirus_Tick-borne_encephalitis_virus_group_Karshi_virus_NC_006947	Flavivirus	Provisional RefSeq sequence (see RefSeq.gb) removed from RefSeq, see AY863002
NC_007580	Flavivirus_Japanese_encephalitis_virus_group_St._Louis_encephalitis_virus_NC_007580	Flavivirus	RefSeq sequence (see RefSeq.gb)
NC_008604	Flavivirus_Culex_flavivirus_NC_008604	Flavivirus	RefSeq sequence (see RefSeq.gb)
NC_008718	Flavivirus_Rio_Bravo_virus_group_Entebbe_bat_virus_NC_008718	Flavivirus	RefSeq sequence (see RefSeq.gb)
NC_008719	Flavivirus_Mosquito-borne_viruses_Sepik_virus_NC_008719	Flavivirus	RefSeq sequence (see RefSeq.gb)
NC_009026	Flavivirus_Bussuquara_virus_NC_009026	Flavivirus	RefSeq sequence (see RefSeq.gb)
NC_009028	Flavivirus_Mosquito-borne_viruses_Ilheus_virus_NC_009028	Flavivirus	RefSeq sequence (see RefSeq.gb)
NC_009029	Flavivirus_Kokobera_virus_group_Kokobera_virus_NC_009029	Flavivirus	RefSeq sequence (see RefSeq.gb)
NC_009823	Hepacivirus_Hepatitis_C_virus_genotype_2_NC_009823	Hepacivirus	RefSeq sequence (see RefSeq.gb)
NC_009824	Hepacivirus_Hepatitis_C_virus_genotype_3_NC_009824	Hepacivirus	RefSeq sequence (see RefSeq.gb)
NC_009825	Hepacivirus_Hepatitis_C_virus_genotype_4_NC_009825	Hepacivirus	RefSeq sequence (see RefSeq.gb)
NC_009826	Hepacivirus_Hepatitis_C_virus_genotype_5_NC_009826	Hepacivirus	RefSeq sequence (see RefSeq.gb)
NC_009827	Hepacivirus_Hepatitis_C_virus_genotype_6_NC_009827	Hepacivirus	RefSeq sequence (see RefSeq.gb)
NC_009942	Flavivirus_Japanese_encephalitis_virus_group_West_Nile_virus_NC_009942	Flavivirus	RefSeq sequence (see RefSeq.gb)
NC_012532	Flavivirus_Zika_virus_NC_012532	Flavivirus	RefSeq sequence (see RefSeq.gb)
NC_012533	Flavivirus_Kedougou_virus_NC_012533	Flavivirus	RefSeq sequence (see RefSeq.gb)
NC_012534	Flavivirus_Ntaya_virus_group_Bagaza_virus_NC_012534	Flavivirus	RefSeq sequence (see RefSeq.gb)
NC_012671	Flavivirus_Quang_Binh_virus_NC_012671	Flavivirus	RefSeq sequence (see RefSeq.gb)
NC_012735	Flavivirus_Yellow_fever_virus_group_Wesselsbron_virus_NC_012735	Flavivirus	RefSeq sequence (see RefSeq.gb)
NC_012932	Flavivirus_Aedes_flavivirus_NC_012932	Flavivirus	RefSeq sequence (see RefSeq.gb)
NC_015843	Flavivirus_Ntaya_virus_group_Tembusu_virus_NC_015843	Flavivirus	RefSeq sequence (see RefSeq.gb)
NC_016997	Flavivirus_Donggang_virus_NC_016997	Flavivirus	RefSeq sequence (see RefSeq.gb)
NC_017086	Flavivirus_Chaoyang_virus_NC_017086	Flavivirus	RefSeq sequence (see RefSeq.gb)
NC_018705	Flavivirus_Ntaya_virus_group_Ntaya_virus_NC_018705	Flavivirus	RefSeq sequence (see RefSeq.gb)
NC_020902	Pegivirus_Equine_pegivirus_1_NC_020902	Pegivirus	RefSeq sequence (see RefSeq.gb)
NC_021154	Pegivirus_Rodent_pegivirus_NC_021154	Pegivirus	RefSeq sequence (see RefSeq.gb)
NC_023424	Flavivirus_Seaborne_tick-borne_virus_group_Tyuleniy_virus_NC_023424	Flavivirus	RefSeq sequence (see RefSeq.gb)
NC_023439	Flavivirus_Kama_virus_NC_023439	Flavivirus	RefSeq sequence (see RefSeq.gb)
NC_024017	Flavivirus_Nhumirim_virus_NC_024017	Flavivirus	RefSeq sequence (see RefSeq.gb)
NC_024299	Flavivirus_Nienokoue_virus_NC_024299	Flavivirus	RefSeq sequence (see RefSeq.gb)
NC_024377	Pegivirus_Simian_pegivirus_NC_024377	Pegivirus	RefSeq sequence (see RefSeq.gb)
NC_024805	Flavivirus_Ilomantsi_virus_NC_024805	Flavivirus	RefSeq sequence (see RefSeq.gb)
NC_024806	Flavivirus_Lammi_virus_NC_024806	Flavivirus	RefSeq sequence (see RefSeq.gb)
NC_025679	Pegivirus_Norway_rat_pegivirus_NC_025679	Pegivirus	RefSeq sequence (see RefSeq.gb)
NC_026620	Flavivirus_Modoc_virus_group_Jutiapa_virus_NC_026620	Flavivirus	RefSeq sequence (see RefSeq.gb)
NC_026623	Flavivirus_Cacipacore_virus_NC_026623	Flavivirus	RefSeq sequence (see RefSeq.gb)
NC_026624	Flavivirus_Sokoluk_virus_NC_026624	Flavivirus	RefSeq sequence (see RefSeq.gb)
NC_027700	Flavivirus_Fitzroy_River_virus_NC_027700	Flavivirus	Provisional RefSeq sequence (see RefSeq.gb) removed from RefSeq, see K73884
NC_027709	Flavivirus_Spanish_goat_encephalitis_virus_NC_027709	Flavivirus	RefSeq sequence (see RefSeq.gb)
NC_027817	Flavivirus_Parramatta_River_virus_NC_027817	Flavivirus	RefSeq sequence (see RefSeq.gb)
NC_027819	Flavivirus_Mercadeo_virus_NC_027819	Flavivirus	RefSeq sequence (see RefSeq.gb)
NC_027998	Pegivirus_Human_pegivirus_2_NC_027998	Pegivirus	RefSeq sequence (see RefSeq.gb)
NC_027999	Flavivirus_Paraiso_Escondido_virus_NC_027999	Flavivirus	RefSeq sequence (see RefSeq.gb)
NC_029055	Flavivirus_Spondweni_virus_NC_029055	Flavivirus	RefSeq sequence (see RefSeq.gb)
NC_030289	Flavivirus_Yellow_fever_virus_group_Edge_Hill_virus_NC_030289	Flavivirus	RefSeq sequence (see RefSeq.gb)
NC_030290	Flavivirus_Culiseta_flavivirus_NC_030290	Flavivirus	RefSeq sequence (see RefSeq.gb)
NC_030400	Flavivirus_Nakiwogo_virus_NC_030400	Flavivirus	RefSeq sequence (see RefSeq.gb)
NC_030401	Flavivirus_Hanko_virus_NC_030401	Flavivirus	RefSeq sequence (see RefSeq.gb)
NC_030791	Hepacivirus_Hepatitis_C_virus_NC_030791	Hepacivirus	RefSeq sequence (see RefSeq.gb)
NC_024077	Flavivirus_Soybean_cyst_nematode_virus_5_NC_024077	Flavivirus	Provisional RefSeq sequence (not in RefSeq.gb) removed from our analysis after being identified as an outlier, see KF726084
