## Supplementary Table S2 for "Enhanced genome annotation strategy provides novel insights on the phylogeny of *Flaviviridae*"

TREE SEARCH
Program	Version	Non-default arguments
TNT	64-bit with no-taxon limit	log tnt.log ; mxram 40000 ; nstates dna ; taxname+80 ; proc matrix.nex ; hold 1000000 ; xmult= replications 100 ratchet 50 drift 20 fuse 5 ; mult 100 =tbr spr ; tsave *mpts.tre; taxname= ; tplot ; save ; tsave/ ; length ; tsave *consensus.tre ; nelsen* ; save/ ; tsave/ ;	NA
IQ-Tree	V1.6.1	iqtree -s matrix.nex -q partitions.nex -nt 24 -pre RESULTS_ -st DNA -v -keep-ident -nt AUTO -cptime 300 -m TEST -ninit 1000 -ntop 200 -nbest 10 -nstop 500 -sprrad 10 -pers 0.7 -bb 1000 -wbtl -nm 1000 -nstep 1000 -alrt 1000	NA
BEAST	V2.4.8	beast -seed 1517922484830 -resume -threads -1 -beagle -beagle_CPU configuration.xml	Change seed accordingly. See .xml file on the Supplementary Material online.
MULTIPLE SEQUENCE ALIGMENT IN GENEIOUS v8.1.9
Program	Parameters
Global alignment	Global alignment, 70% similarity (IUB (5.0/-4.5)
Translation alignment	PAM100-PAM250, gap open penalty = 12, gap extension penalty = 3, refinement iterations 2
Mafft	FFT-NS-i x1000, 200PAM / k=2, gap open penalty = 1.53, offset value = 0.123
Muscle	Default parameters
Clustar	Default parameters
