## Supplementary Table S3 for "Enhanced genome annotation strategy provides novel insights on the phylogeny of *Flaviviridae*"

	0	1	2	3	4	5	6	7	8	9	10	11	12	13	14	15	16	17	18	19	20	21	22	23	24	25	26	27	28	29	30
0	0	48	196	45	103	39	33	143	291	158	110	207	229	196	201	192	264	415	259	269	284	132	199	223	260	234	186	241	280	285	294
1	48	0	168	63	117	41	47	123	301	134	92	231	231	212	215	206	276	415	273	267	298	130	215	257	274	248	166	251	294	297	304
2	196	168	0	205	171	197	195	129	387	212	192	361	345	352	349	344	332	481	371	331	346	246	353	319	338	334	238	365	350	351	350
3	45	63	205	0	126	60	34	114	306	169	111	196	246	215	214	219	241	426	280	286	303	147	212	250	271	255	203	266	279	316	315
4	103	117	171	126	0	94	110	130	316	191	145	260	218	245	252	253	279	438	306	282	331	171	248	228	277	259	209	280	301	324	323
5	39	41	197	60	94	0	42	136	304	167	91	204	220	181	194	195	279	418	282	258	311	117	184	242	251	245	185	256	291	304	315
6	33	47	195	34	110	42	0	136	300	155	99	200	234	199	194	203	261	422	270	272	299	137	196	240	255	241	191	254	285	296	303
7	143	123	129	114	130	136	136	0	356	157	137	272	304	291	292	303	219	450	316	298	337	209	288	284	293	293	207	300	307	338	337
8	291	301	387	306	316	304	300	356	0	321	301	422	408	419	416	417	423	148	422	396	449	373	420	440	461	443	357	416	441	424	437
9	158	134	212	169	191	167	155	157	321	0	134	285	283	278	273	276	266	417	181	269	232	226	275	295	322	302	178	203	288	233	238
10	110	92	192	111	145	91	99	137	301	134	0	239	251	236	241	236	260	411	253	211	276	186	233	271	294	280	190	225	264	261	268
11	207	231	361	196	260	204	200	272	422	285	239	0	54	23	26	35	97	282	122	108	129	29	20	80	93	79	95	114	97	150	133
12	229	231	345	246	218	220	234	304	408	283	251	54	0	39	46	47	123	268	124	100	135	39	42	92	105	85	85	114	105	144	127
13	196	212	352	215	245	181	199	291	419	278	236	23	39	0	13	14	114	279	117	93	130	6	3	63	76	70	72	107	110	139	134
14	201	215	349	214	252	194	194	292	416	273	241	26	46	13	0	19	115	276	116	102	133	11	10	74	73	65	79	112	113	136	129
15	192	206	344	219	253	195	203	303	417	276	236	35	47	14	19	0	116	277	115	101	130	8	17	61	86	58	70	105	116	135	132
16	264	276	332	241	279	279	261	219	423	266	260	97	123	114	115	116	0	291	101	119	134	118	111	135	144	144	114	87	114	125	136
17	415	415	481	426	438	418	422	450	148	417	411	282	268	279	276	277	291	0	284	260	307	277	280	306	311	293	261	280	303	284	295
18	259	273	371	280	306	282	270	316	422	181	253	122	124	117	116	115	101	284	0	104	59	123	114	138	165	145	67	44	115	60	69
19	269	267	331	286	282	258	272	298	396	269	211	108	100	93	102	101	119	260	104	0	133	97	94	132	143	137	89	102	135	116	129
20	284	298	346	303	331	311	299	337	449	232	276	129	135	130	133	130	134	307	59	133	0	134	133	161	182	172	90	99	96	77	68
21	132	130	246	147	171	117	137	209	373	226	186	29	39	6	11	8	118	277	123	97	134	0	9	69	78	66	78	113	114	143	136
22	199	215	353	212	248	184	196	288	420	275	233	20	42	3	10	17	111	280	114	94	133	9	0	66	73	67	75	104	113	138	131
23	223	257	319	250	228	242	240	284	440	295	271	80	92	63	74	61	135	306	138	132	161	69	66	0	73	41	87	134	115	144	129
24	260	274	338	271	277	251	255	293	461	322	294	93	105	76	73	86	144	311	165	143	182	78	73	73	0	44	110	163	130	159	150
25	234	248	334	255	259	245	241	293	443	302	280	79	85	70	65	58	144	293	145	137	172	66	67	41	44	0	102	145	122	149	126
26	186	166	238	203	209	185	191	207	357	178	190	95	85	72	79	70	114	261	67	89	90	78	75	87	110	102	0	105	114	75	74
27	241	251	365	266	280	256	254	300	416	203	225	114	114	107	112	105	87	280	44	102	99	113	104	134	163	145	105	0	109	94	103
28	280	294	350	279	301	291	285	307	441	288	264	97	105	110	113	116	114	303	115	135	96	114	113	115	130	122	114	109	0	75	58
29	285	297	351	316	324	304	296	338	424	233	261	150	144	139	136	135	125	284	60	116	77	143	138	144	159	149	75	94	75	0	25
30	294	304	350	315	323	315	303	337	437	238	268	133	127	134	129	132	136	295	69	129	68	136	131	129	150	126	74	103	58	25	0
